# Determination of hemicellulose, cellulose, holocellulose and lignin content using FTIR in *Calycophyllum spruceanum* (Benth.) K.Schum. and *Guazuma crinita* Lam.

**DOI:** 10.1101/2021.09.01.458618

**Authors:** Rosario Javier-Astete, Jorge Jimenez-Davalos, Gaston Zolla

**Affiliations:** Grupo de Investigacion en Mutaciones y Biotecnologia Vegetal, Facultad de Agronomia, Universidad Nacional Agraria La Molina, Lima, Peru; Laboratorio de Fisiologia vegetal, Facultad de Ciencias, Universidad Nacional Agraria La Molina, Lima, Peru

**Author notes:** Corresponding author: (GZ).

**Keywords:** Capirona, Bolaina, FTIR spectroscopy, PLS, chemometrics

## Abstract

Capirona (*Calycophyllum spruceanum* (Benth.) K. Schum.) and Bolaina (*Guazuma crinita* Lam.) are fast-growing Amazonian trees with increasing demand in timber industry. Therefore, it is necessary to determine the content of cellulose, hemicellulose, holocellulose and lignin in juvenile tress to accelerate forest breeding programs. The aim of this study was to identify chemical differences between apical and basal stem of Capirona and Bolaina to develop models for estimating the chemical composition using Fourier transform infrared (FTIR) spectra. FTIR-ATR spectra were obtained from 150 samples for each specie that were 1.8 year-old. The results showed significant differences between the apical and basal stem for each species in terms of cellulose, hemicellulose, holocellulose and lignin content. This variability was useful to build partial least squares (PLS) models from the FTIR spectra and they were evaluated by root mean squared error of predictions (RMSEP) and ratio of performance to deviation (RPD). Lignin content was efficiently predicted in Capirona (RMSEP = 0.48, RPD > 2) and Bolaina (RMSEP = 0.81, RPD > 2). In Capirona, the predictive power of cellulose, hemicellulose and holocellulose models (0.68 < RMSEP < 2.06, 1.60 < RPD < 1.96) were high enough to predict wood chemical composition. In Bolaina, model for cellulose attained an excellent predictive power (RMSEP = 1.82, RPD = 6.14) while models for hemicellulose and holocellulose attained a good predictive power (RPD > 2.0). This study showed that FTIR-ATR together with PLS is a reliable method to determine the wood chemical composition in juvenile trees of Capirona and Bolaina.
