## Supplementary material for "Determination of hemicellulose, cellulose, holocellulose and lignin content using FTIR in *Calycophyllum spruceanum* (Benth.) K.Schum. and *Guazuma crinita* Lam.": Supplental Table 1

### Sheet: S1 Table
	S1 Table. Wood chemical composition
	Capirona (Calycophyllum spruceanum )a						Bolaina (Guazuma crinita)a
	Sample	Stem section	% Cellulose	% Hemicellulose	% Holocellulose	% Lignin	Sample	Stem section	% Cellulose	% Hemicellulose	% Holocellulose	% Lignin
	1	Apical	29.635	10.57	40.205	8.73	1	Apical	16.56	25.83	42.39	7.855
		Basal	32.34	9.305	41.645	9.07		Basal	44.55	13.93	58.48	7.36
	2	Apical	29.33	10.165	39.495	7.74	2	Apical	20.23	13.155	33.385	10.795
		Basal	32.405	10.36	42.765	8.265		Basal	42.93	15.135	58.065	11.315
	3	Apical	28.545	10.7	39.245	8.375	3	Apical	18.86	18.94	37.8	10.255
		Basal	31.565	10.15	41.715	9.505		Basal	39.325	13.38	52.705	14.12
	4	Apical	29.5265	10.4425	39.9689	7.67565	4	Apical	17.51	17.165	34.675	10.37
		Basal	37.9907	9.87905	47.8697	9.44555		Basal	40.685	14.845	55.53	10.335
	5	Apical	34.745	10.532	45.277	8.03665	5	Apical	19.055	19.785	38.84	10.78
		Basal	37.2857	9.4992	46.7849	9.94455		Basal	40.29	14.695	54.985	10.19
	6	Apical	28.9158	8.4305	37.3464	7.8484	6	Apical	20.065	18.52	38.585	10.98
		Basal	37.4883	8.5271	46.0155	9.81965		Basal	42.885	14.525	57.41	11.88
	7	Apical	30.535	10.2682	40.8032	8.39855	7	Apical	18.535	22.305	40.84	10.53
		Basal	35.9542	10.1099	46.0641	9.42195		Basal	43.255	14.265	57.52	10.695
	8	Apical	32.8473	9.60785	42.4552	7.9785	8	Apical	19.115	19.795	38.91	9.9
		Basal	41.4645	9.60965	51.0742	10.8455		Basal	40.06	14.17	54.23	10.685
	9	Apical	28.96	11.3	40.26	7.64	9	Apical	19.665	20.95	40.615	10.095
		Basal	34.1	10.265	44.365	10.25		Basal	40.125	13.47	53.595	10.215
	10	Apical	27.7681	8.80595	36.574	9.7011	10	Apical	18.78	17.435	36.215	10.495
		Basal	32.204	8.3803	40.5843	9.6581		Basal	42.185	14.165	56.35	11.235
	11	Apical	29.6873	9.19065	38.8779	9.3893	11	Apical	19.03	17.08	36.11	11.865
		Basal	31.4189	7.7105	39.1294	9.70385		Basal	43.14	14.22	57.36	11.54
	12	Apical	32.2357	9.4917	41.7274	9.26995	12	Apical	18.965	34.355	53.32	13.115
		Basal	39.2572	10.9384	50.1957	9.80675		Basal	43.415	14.69	58.105	12.3
	13	Apical	27.225	10.585	37.81	7.54	13	Apical	19.765	32.315	52.08	12.425
		Basal	33.12	9.915	43.035	8.88		Basal	41	12.96	53.96	9.47
	14	Apical	32.0203	9.38095	41.4013	8.10035	14	Apical	21.77	12.61	34.38	12.805
		Basal	36.0474	9.4444	45.4918	9.22445		Basal	39.23	14.645	53.875	10.85
	15	Apical	26.3116	10.8576	37.1692	7.7368	15	Apical	19.53	22.31	41.84	12.86
		Basal	40.7509	6.497	47.2479	10.6053		Basal	40.86	13.915	54.775	11.45
	16	Apical	28.2508	9.1583	37.4092	8.00525	16	Apical	22.31	11.97	34.28	14.07
		Basal	35.6131	8.76605	44.3791	9.2262		Basal	41.15	14.965	56.115	10.545
	17	Apical	27.93	10.06	37.99	8.94	17	Apical	22.82	15.625	38.445	14.655
		Basal	33.805	9.8	43.605	9.26		Basal	42.655	14.185	56.84	13.315
	18	Apical	30.0297	10.1902	40.2199	7.8127	18	Apical	21.485	11.65	33.135	13.77
		Basal	35.4297	10.4947	45.9243	9.0985		Basal	43.43	14.34	57.77	12.685
	19	Apical	29.4082	9.33705	38.7452	8.33435	19	Apical	20.25	11.92	32.17	13.6
		Basal	39.573	8.9411	48.5142	9.67455		Basal	41.73	12.715	54.445	10.79
	20	Apical	33.1286	10.6554	43.784	7.23925	20	Apical	22.7	23.795	46.495	14.595
		Basal	38.5964	11.0937	49.69	11.2481		Basal	43.575	13.72	57.295	11.335
	21	Apical	29.705	10.995	40.7	7.865	21	Apical	22.305	16.595	38.9	13.545
		Basal	36.125	9.6	45.725	8.895		Basal	43.4	16.01	59.41	10.46
	22	Apical	30.5682	10.9761	41.5444	8.4283	22	Apical	20.925	27.615	48.54	12.97
		Basal	37.8745	10.3239	48.1984	10.2143		Basal	43.31	14.56	57.87	11.545
	23	Apical	35.836	9.68695	45.5229	7.8851	23	Apical	21.605	20.275	41.88	14.34
		Basal	39.702	8.4328	48.1349	9.384		Basal	48.155	15.395	63.55	10.62
	24	Apical	27.135	9.815	36.95	7.795	24	Apical	25.44	15.87	41.31	14.045
		Basal	33.802	8.44915	42.2511	9.3941		Basal	45.055	13.62	58.675	12.805
	25	Apical	26.6167	12.06	38.6767	7.39	25	Apical	23.635	14.85	38.485	15.415
		Basal	35.855	12.51	48.44	10.21		Basal	44.595	13.63	58.225	12.71
	Every value is the average of two essays
	a Van Soest and Robertson (1979)
