## Supplementary material for "Determination of hemicellulose, cellulose, holocellulose and lignin content using FTIR in *Calycophyllum spruceanum* (Benth.) K.Schum. and *Guazuma crinita* Lam.": Supplental Table 2

### Sheet: S2 Table
	S2 Table. Leave-one-out cross validation method and number of latent variables determination
	Species			Capirona (Callycophlum spruceanum)						Bolaina (Guazuma crinita)
	Compound	Pre-processing	Method of determination os latent variables	3700-850 cm-1			1800-850 cm-1			3700-850 cm-1			1800-850 cm-1
				Latent Variables	RMSECV	R2	Latent Variables	RMSECV	R2	Latent Variables	RMSECV	R2	Latent Variables	RMSECV	R2
	Cellulose	1st derivative	Gowen	4	2.43	64.1	4	2.52	61.16	6	3.19	91.84	6	3.23	91.64
			Haaland	8	2	75.44	9	1.97	76.33	9	2.5	94.99	9	2.69	94.2
		2nd derivative	Gowen	4	2.37	65.85	4	2.5	61.85	3	3.59	89.64	6	3.16	91.97
			Haaland	5	2.25	69.21	4	2.5	61.85	6	3.35	90.99	8	2.81	93.64
		Smoothing	Gowen	7	2.63	57.74	3	2.83	51.1	5	3.57	89.76	5	3.63	89.42
			Haaland	10	2.13	72.28	10	2.23	69.47	9	3.09	92.34	9	3.14	92.09
		Vector norm.	Gowen	6	2.35	66.42	3	2.53	60.81	5	1.79	97.41	5	1.84	97.26
			Haaland	9	2.01	75.17	9	2.05	74.27	10	1.51	98.15	10	1.51	98.17
		Cte offset norm.	Gowen	6	2.77	53.31	4	2.77	53.25	5	3.54	89.95	6	3.52	90.09
			Haaland	10	2.26	68.81	10	2.15	71.61	9	3.07	92.42	9	2.97	92.94
		Straight line sub.	Gowen	6	2.34	66.41	4	2.69	55.98	4	3.59	89.64	6	3.49	90.25
			Haaland	9	2.01	75.17	10	2.15	71.8	9	2.97	92.91	9	3.05	92.54
		Min-Max norm.	Gowen	6	2.42	64.34	3	2.57	59.6	4	1.94	96.97	3	1.95	96.93
			Haaland	10	1.93	77.2	9	2.1	73.07	8	1.69	97.71	8	1.66	97.77
		MSC	Gowen	6	2.32	67.1	3	2.54	60.79	5	1.82	97.32	7	1.72	97.62
			Haaland	10	1.77	80.82	9	2.04	74.57	8	1.61	97.9	10	1.5	98.18
	Hemicellulose	1st derivative	Gowen	5	0.8	46.04	5	0.89	32.23	4	2.49	74.15	6	2.45	74.94
			Haaland	7	0.71	56.71	8	0.65	63.26	10	1.91	85.47	10	1.75	87.13
		2nd derivative	Gowen	5	0.87	36.09	4	0.93	25.76	6	2.24	79.06	6	2.24	79.05
			Haaland	4	0.91	29.95	6	0.87	35.9	10	1.77	86.89	9	1.89	84.99
		Smoothing	Gowen	8	0.83	41.68	7	0.85	38.71	5	2.71	69.32	6	2.59	71.93
			Haaland	10	0.75	51.65	7	0.85	38.71	9	2	83.18	10	2.08	81.79
		Vector norm.	Gowen	8	0.81	44.1	3	1.02	11.39	6	2.84	66.27	5	3.2	57.12
			Haaland	9	0.77	49.02	7	0.95	23.06	9	2.43	75.37	10	2.47	74.43
		Cte offset norm.	Gowen	8	0.83	41.21	3	1.05	6.06	5	2.68	70.04	6	2.47	74.47
			Haaland	10	0.75	52.29	8	0.83	40.7	9	1.99	83.39	9	2.16	80.49
		Straight line sub.	Gowen	6	0.88	33.9	6	0.88	33.93	6	2.14	80.74	6	2.65	70.59
			Haaland	9	0.74	52.89	8	0.83	40.84	8	1.99	83.33	10	2.1	81.5
		Min-Max norm.	Gowen	7	0.88	33.55	4	0.99	15.62	6	2.87	65.46	6	3.04	61.36
			Haaland	9	0.8	46.05	7	0.94	24.48	9	2.41	75.68	10	2.37	76.44
		MSC	Gowen	8	0.79	46.92	3	1.02	11.27	6	2.83	66.48	5	3.24	56.04
			Haaland	9	0.77	48.7	7	0.95	22.94	9	2.42	75.56	10	2.51	73.67
	Holocellulose	1st derivative	Gowen	4	2.49	59.53	4	2.56	54.16	7	3.63	85.23	6	3.95	82.47
			Haaland	9	1.81	78.53	10	1.6	83.3	9	2.89	90.6	9	3.14	88.95
		2nd derivative	Gowen	3	2.59	56.41	4	2.57	56.83	3	4.01	81.9	6	3.73	84.35
			Haaland	5	2.32	64.9	5	2.47	59.93	4	3.92	82.71	8	3.45	86.61
		Smoothing	Gowen	7	2.57	56.82	5	2.62	55.02	5	4.28	79.4	3	4.35	78.77
			Haaland	10	2.07	72.05	10	2.17	69.3	9	3.69	84.66	8	3.7	84.58
		Vector norm.	Gowen	6	2.38	62.99	3	2.53	58.22	6	3.54	85.93	7	3.49	86.31
			Haaland	9	1.95	75.15	9	2.02	73.17	9	2.17	88.68	9	3	89.86
		Cte offset norm.	Gowen	5	2.76	50.35	4	2.71	52.14	5	4.25	79.68	5	4.21	80.04
			Haaland	10	2.18	68.98	9	2.19	68.51	9	3.68	84.8	9	3.75	84.19
		Straight line sub.	Gowen	6	2.57	56.97	4	2.63	54.77	4	4.23	79.87	5	4.21	80.04
			Haaland	10	2.05	72.69	9	2.22	67.81	8	3.56	85.79	9	3.75	84.19
		Min-Max norm.	Gowen	6	2.39	62.77	5	2.41	61.95	7	3.43	86.74	6	3.49	86.31
			Haaland	10	1.92	75.78	9	2.09	71.41	9	3.14	88.93	10	2.87	90.74
		MSC	Gowen	6	2.38	63.2	7	2.25	66.95	6	3.53	85.97	7	3.49	86.34
			Haaland	10	1.62	82.86	10	1.88	76.93	9	3.17	88.7	10	2.94	90.27
	Lignin	1st derivative	Gowen	4	0.56	67.6	4	0.6	62.26	6	0.95	68.93	6	1.04	63.08
			Haaland	8	0.42	81.34	9	0.4	82.4	8	0.77	79.47	10	0.73	81.44
		2nd derivative	Gowen	3	0.53	70.42	4	0.53	70.07	5	1.08	60.21	7	0.91	71.64
			Haaland	4	0.51	73.1	4	0.53	70.07	7	0.93	70.42	9	0.8075	77.8
		Smoothing	Gowen	4	0.65	55.68	5	0.63	57.23	7	1.13	56.31	6	1.17	52.97
			Haaland	10	0.51	73.1	9	0.56	66.38	9	0.98	67.12	10	0.91	71.54
		Vector norm.	Gowen	4	0.63	58.67	7	0.57	64.96	6	0.98	66.9	4	1.18	51.91
			Haaland	9	0.54	69.85	10	0.48	75.86	10	0.77	79.32	10	0.79	78.77
		Cte offset norm.	Gowen	6	0.63	58.74	5	0.63	57.89	5	1.18	51.95	6	1.16	53.45
			Haaland	10	0.51	73.18	10	0.48	75.82	9	0.94	69.34	10	0.88	73.27
		Straight line sub.	Gowen	3	0.65	55.84	5	0.61	60.2	7	1.05	62.36	6	1.15	54.71
			Haaland	10	0.46	77.38	9	0.49	74.76	9	0.93	69.95	9	0.93	70.16
		Min-Max norm.	Gowen	5	0.62	59.79	6	0.61	60.56	5	1.12	57.16	6	1.15	54.72
			Haaland	10	0.51	72.37	9	0.52	41.46	9	0.85	75.2	10	0.89	72.94
		MSC	Gowen	4	0.63	58.6	7	0.57	65.64	6	1.04	62.92	4	1.19	51.29
			Haaland	9	0.53	70.39	9	0.51	72.64	10	0.79	78.4	10	0.79	78.59
	Vector norm. :	Vector of normalization
	Cte offset norm. :	Constant offset normalization
	Straight line sub. :	Straight line sustration
	Min-Max norm.:	Minimun maximun normalization
	MSC:	Multiplication scatering correction
